# Bacterial toxin-antitoxin system MazEF as a native defense mechanism against RNA phages in *Escherichia coli*

**DOI:** 10.1101/2023.02.01.526697

**Authors:** Nela Nikolic, Tobias Bergmiller, Maroš Pleška, Călin C. Guet

## Abstract

Bacteria have evolved a wide range of defense strategies to protect themselves against bacterial viruses (phages). However, the known mechanisms almost exclusively target phages with DNA genomes. While several bacterial toxin-antitoxin systems have been considered to cleave single-stranded bacterial RNA in response to stressful conditions, their role in protecting bacteria against phages with single-stranded RNA genomes has not been studied. Here we investigate the role of a representative toxin-antitoxin system, MazEF, in protecting *Escherichia coli* against two RNA phages – MS2 and Qβ. Our population-level experiments revealed that a *mazEF* deletion strain is more susceptible to RNA phage infection than the wild-type. At the single-cell level, deletion of the *mazEF* locus significantly shortened the time to lysis of individual bacteria challenged with RNA phage. At the genomic level, we found that the adenine-cytosine-adenine sequence, directly recognized and cleaved by the MazF toxin, is systematically underrepresented in the genomes of RNA phages that are known to infect *E. coli*, indicating selection for decreased probability of cleavage. These results suggest that in addition to other physiological roles, RNA-degrading toxin-antitoxin modules can function as a primitive immune system against RNA phages.
