## Supplementary Datasets for "Bacterial toxin-antitoxin system MazEF as a native defense mechanism against RNA phages in *Escherichia coli*": SourceData_Fig1A-F.xlsx

### Sheet: MS2
Experiment ID		tube #	count	dilution	amount plated (ml)	CFU/ml	CFU ratio
Experiment 1	BEFORE	241-1	111	1e-05	0.1	1.11e+08
		241-2	134	1e-05	0.1	1.34e+08
		241-3	115	1e-05	0.1	1.15e+08
		239-1	21	1e-05	0.1	2.1e+07
		239-2	53	1e-05	0.1	5.3e+07
		239-3	38	1e-05	0.1	3.8e+07
	AFTER MS2	241-1	68	1e-05	0.1	6.8e+07	0.612613
	MOI= 0.1	241-2	81	1e-05	0.1	8.1e+07	0.604478
		241-3	37	1e-05	0.1	3.7e+07	0.321739
		239-1	46	1e-05	0.1	4.6e+07	2.19048
		239-2	63	1e-05	0.1	6.3e+07	1.18868
		239-3	75	1e-05	0.1	7.5e+07	1.97368
Experiment 2	BEFORE	241-1	71	1e-05	0.1	7.1e+07
		241-2	123	0.0001	0.1	1.23e+07
		241-3	103	1e-05	0.1	1.03e+08
		241-4	48	1e-05	0.1	4.8e+07
		241-5	71	1e-05	0.1	7.1e+07
		241-6	123	0.0001	0.1	1.23e+07
		239-1	59	1e-05	0.1	5.9e+07
		239-2	49	1e-05	0.1	4.9e+07
		239-3	106	1e-05	0.1	1.06e+08
		239-4	149	1e-05	0.1	1.49e+08
		239-5	59	1e-05	0.1	5.9e+07
		239-6	49	1e-05	0.1	4.9e+07
	AFTER MS2	241-1	52	1e-05	0.1	5.2e+07	0.732394
	MOI= 0.1	241-2	248	0.001	0.1	2480000	0.201626
		241-3	126	1e-05	0.1	1.26e+08	1.2233
		241-4	27	1e-05	0.1	2.7e+07	0.5625
		241-5	140	0.0001	0.1	1.4e+07	0.197183
		241-6	167	0.001	0.1	1670000	0.135772
		239-1	49	1e-05	0.1	4.9e+07	0.830508
		239-2	50	1e-05	0.1	5e+07	1.02041
		239-3	56	1e-05	0.1	5.6e+07	0.528302
		239-4	77	1e-05	0.1	7.7e+07	0.516779
		239-5	55	1e-05	0.1	5.5e+07	0.932203
		239-6	72	1e-05	0.1	7.2e+07	1.46939
Experiment 3	BEFORE	241-1	106	1e-05	0.1	1.06e+08
		241-2	233	1e-05	0.1	2.33e+08
		241-3	103	1e-05	0.1	1.03e+08
		241-4	155	1e-05	0.1	1.55e+08
		239-1	116	1e-05	0.1	1.16e+08
		239-2	105	1e-05	0.1	1.05e+08
		239-3	72	1e-05	0.1	7.2e+07
		239-4	91	1e-05	0.1	9.1e+07
	AFTER MS2	241-1	61	1e-05	0.1	6.1e+07	0.575472
	MOI= 0.1	241-2	52	1e-05	0.1	5.2e+07	0.223176
		241-3	83	1e-05	0.1	8.3e+07	0.805825
		241-4	16	1e-05	0.1	1.6e+07	0.103226
		239-1	191	1e-05	0.1	1.91e+08	1.64655
		239-2	17	1e-05	0.1	1.7e+07	0.161905
		239-3	19	1e-05	0.1	1.9e+07	0.263889
		239-4	18	1e-05	0.1	1.8e+07	0.197802
Experiment 4	BEFORE	241-1	195	1e-05	0.1	1.95e+08
		241-2	149	1e-05	0.1	1.49e+08
		241-3	150	1e-05	0.1	1.5e+08
		239-1	328	1e-05	0.1	3.28e+08
		239-2	125	1e-05	0.1	1.25e+08
		239-3	248	1e-05	0.1	2.48e+08
	AFTER MS2	241-1	45	1e-06	0.1	450000000	2.30769
	MOI= 0.01	241-2	39	1e-06	0.1	390000000	2.61745
		241-3	27	1e-06	0.1	270000000	1.8
		239-1	55	1e-06	0.1	550000000	1.67683
		239-2	90	1e-06	0.1	900000000	7.2
		239-3	106	1e-06	0.1	1060000000	4.27419
Experiment 5	BEFORE	241-1	134	1e-05	0.1	1.34e+08
		241-2	183	1e-05	0.1	1.83e+08
		241-3	200	1e-05	0.1	2e+08
		239-1	153	1e-05	0.1	1.53e+08
		239-2	230	1e-05	0.1	2.3e+08
		239-3	179	1e-05	0.1	1.79e+08
	AFTER MS2	241-1	38	1e-06	0.1	380000000	2.83582
	MOI= 0.01	241-2	51	1e-06	0.1	510000000	2.78689
		241-3	90	1e-06	0.1	900000000	4.5
		239-1	56	1e-06	0.1	560000000	3.66013
		239-2	94	1e-06	0.1	940000000	4.08696
		239-3	78	1e-06	0.1	780000000	4.35754
Experiment 6	BEFORE	241-1	262	1e-05	0.1	2.62e+08
		241-2	201	1e-05	0.1	2.01e+08
		241-3	220	1e-05	0.1	2.2e+08
		241-4	175	1e-05	0.1	1.75e+08
		241-5	178	1e-05	0.1	1.78e+08
		239-1	222	1e-05	0.1	2.22e+08
		239-2	177	1e-05	0.1	1.77e+08
		239-3	111	1e-05	0.1	1.11e+08
		239-4	105	1e-05	0.1	1.05e+08
		239-5	152	1e-05	0.1	1.52e+08
	AFTER MS2	241-1	48	1e-06	0.1	480000000	1.83206
	MOI= 0.01	241-2	34	1e-06	0.1	340000000	1.69154
		241-3	68	1e-06	0.1	680000000	3.09091
		241-4	75	1e-06	0.1	750000000	4.28571
		241-5	86	1e-06	0.1	860000000	4.83146
		239-1	116	1e-05	0.1	1.16e+08	0.522523
		239-2	70	1e-06	0.1	700000000	3.9548
		239-3	64	1e-06	0.1	640000000	5.76577
		239-4	100	1e-06	0.1	1000000000	9.52381
		239-5	50	1e-06	0.1	500000000	3.28947
Experiment 7	BEFORE	241-1	42	1e-05	0.1	4.2e+07
		241-2	<10	1e-05	0.1	NA
		241-3	<10	1e-05	0.1	NA
		241-4	26	1e-05	0.1	2.6e+07
		239-1	<10	1e-05	0.1	NA
		239-2	13	1e-05	0.1	1.3e+07
		239-3	<10	1e-05	0.1	NA
		239-4	11	1e-05	0.1	1.1e+07
	AFTER MS2	241-1	96	1e-05	0.1	9.6e+07	2.28571
	MOI= 0.01	241-2	36	1e-05	0.1	3.6e+07	NA
		241-3	87	1e-05	0.1	8.7e+07	NA
		241-4	106	1e-05	0.1	1.06e+08	4.07692
		239-1	230	1e-05	0.1	2.3e+08	NA
		239-2	156	1e-05	0.1	1.56e+08	12
		239-3	65	1e-05	0.1	6.5e+07	NA
		239-4	78	1e-05	0.1	7.8e+07	7.09091

### Sheet: ctrl MS2
Experiment ID		tube #	count	dilution	amount plated (ml)	CFU/ml	CFU ratio
Experiment 8	BEFORE	241-1	68	1e-05	0.1	6.8e+07
		241-2	85	1e-05	0.1	8.5e+07
		241-3	100	1e-05	0.1	1e+08
		241-4	103	1e-05	0.1	1.03e+08
		239-1	87	1e-05	0.1	8.7e+07
		239-2	85	1e-05	0.1	8.5e+07
		239-3	90	1e-05	0.1	9e+07
		239-4	98	1e-05	0.1	9.8e+07
	AFTER MS2	241-1	80	1e-06	0.1	800000000	11.7647
	control	241-2	98	1e-06	0.1	980000000	11.5294
	(no phage added)	241-3	107	1e-06	0.1	1070000000	10.7
		241-4	92	1e-06	0.1	920000000	8.93204
		239-1	97	1e-06	0.1	970000000	11.1494
		239-2	75	1e-06	0.1	750000000	8.82353
		239-3	111	1e-06	0.1	1110000000	12.3333
		239-4	112	1e-06	0.1	1120000000	11.4286
Experiment 9	BEFORE	241-1	74	0.0001	0.1	7.4e+06
		241-2	20	0.0001	0.1	2e+06
		241-3	162	0.0001	0.1	1.62e+07
		241-4	52	0.0001	0.1	5200000
		239-1	23	0.0001	0.1	2300000
		239-2	56	0.0001	0.1	5600000
		239-3	12	0.0001	0.1	1200000
		239-4	28	0.0001	0.1	2800000
	AFTER MS2	241-1	76	1e-05	0.1	7.6e+07	10.2703
	control	241-2	32	1e-05	0.1	3.2e+07	16
		241-3	21	1e-06	0.1	210000000	12.963
		241-4	46	1e-05	0.1	4.6e+07	8.84615
		239-1	40	1e-05	0.1	4e+07	17.3913
		239-2	24	1e-05	0.1	2.4e+07	4.28571
		239-3	20	1e-05	0.1	2e+07	16.6667
		239-4	51	1e-05	0.1	5.1e+07	18.2143
Experiment 3	BEFORE	241-1	106	1e-05	0.1	1.06e+08
		241-2	233	1e-05	0.1	2.33e+08
		241-3	103	1e-05	0.1	1.03e+08
		241-4	155	1e-05	0.1	1.55e+08
		239-1	116	1e-05	0.1	1.16e+08
		239-2	105	1e-05	0.1	1.05e+08
		239-3	72	1e-05	0.1	7.2e+07
		239-4	91	1e-05	0.1	9.1e+07
	AFTER MS2	241-1	135	1e-06	0.1	1350000000	12.7358
	control	241-2	119	1e-06	0.1	1190000000	5.1073
		241-3	40	1e-06	0.1	400000000	3.8835
		241-4	39	1e-06	0.1	390000000	2.51613
		239-1	120	1e-06	0.1	1200000000	10.3448
		239-2	38	1e-06	0.1	380000000	3.61905
		239-3	120	1e-06	0.1	1200000000	16.6667
		239-4	35	1e-06	0.1	350000000	3.84615

### Sheet: QB
Experiment ID		tube #	count	dilution	amount plated (ml)	CFU/ml	CFU ratio
Experiment 6	BEFORE	241-1	262	1e-05	0.1	2.62e+08
		241-2	201	1e-05	0.1	2.01e+08
		241-3	220	1e-05	0.1	2.2e+08
		241-4	175	1e-05	0.1	1.75e+08
		241-5	178	1e-05	0.1	1.78e+08
		239-1	222	1e-05	0.1	2.22e+08
		239-2	177	1e-05	0.1	1.77e+08
		239-3	111	1e-05	0.1	1.11e+08
		239-4	105	1e-05	0.1	1.05e+08
		239-5	152	1e-05	0.1	1.52e+08
	AFTER QB	241-1	56	1e-06	0.1	560000000	2.1374
	MOI= 1	241-2	37	1e-06	0.1	370000000	1.8408
		241-3	60	1e-06	0.1	600000000	2.72727
		241-4	30	1e-06	0.1	300000000	1.71429
		241-5	62	1e-06	0.1	620000000	3.48315
		239-1	73	1e-06	0.1	730000000	3.28829
		239-2	70	1e-06	0.1	700000000	3.9548
		239-3	80	1e-06	0.1	800000000	7.20721
		239-4	98	1e-06	0.1	980000000	9.33333
		239-5	101	1e-06	0.1	1010000000	6.64474
Experiment 7	BEFORE	241-1	42	1e-05	0.1	4.2e+07
		241-2	<10	1e-05	0.1	NA
		241-3	<10	1e-05	0.1	NA
		241-4	26	1e-05	0.1	2.6e+07
		239-1	<10	1e-05	0.1	NA
		239-2	13	1e-05	0.1	1.3e+07
		239-3	<10	1e-05	0.1	NA
		239-4	11	1e-05	0.1	1.1e+07
	AFTER QB	241-1	55	1e-05	0.1	5.5e+07	1.30952
	MOI= 1	241-2	62	1e-05	0.1	6.2e+07	NA
		241-3	51	1e-05	0.1	5.1e+07	NA
		241-4	67	1e-05	0.1	6.7e+07	2.57692
		239-1	40	1e-05	0.1	4e+07	NA
		239-2	54	1e-05	0.1	5.4e+07	4.15385
		239-3	53	1e-05	0.1	5.3e+07	NA
		239-4	54	1e-05	0.1	5.4e+07	4.90909
Experiment 10	BEFORE	241-1	94	1e-05	0.1	9.4e+07
		241-2	281	1e-05	0.1	2.81e+08
		241-3	28	1e-05	0.1	2.8e+07
		239-1	85	1e-05	0.1	8.5e+07
		239-2	55	1e-05	0.1	5.5e+07
		239-3	94	1e-05	0.1	9.4e+07
	AFTER QB	241-1	44	1e-05	0.1	4.4e+07	0.468085
	MOI= 1	241-2	93	1e-05	0.1	9.3e+07	0.330961
		241-3	72	1e-05	0.1	7.2e+07	2.57143
		239-1	85	1e-05	0.1	8.5e+07	1
		239-2	124	1e-05	0.1	1.24e+08	2.25455
		239-3	44	1e-05	0.1	4.4e+07	0.468085
Experiment 1	BEFORE	241-1	111	1e-05	0.1	1.11e+08
		241-2	134	1e-05	0.1	1.34e+08
		241-3	115	1e-05	0.1	1.15e+08
		239-1	21	1e-05	0.1	2.1e+07
		239-2	53	1e-05	0.1	5.3e+07
		239-3	38	1e-05	0.1	3.8e+07
	AFTER QB	241-1	120	1e-06	0.1	1200000000	10.8108
	MOI= 0.01	241-2	90	1e-06	0.1	900000000	6.71642
		241-3	121	1e-06	0.1	1210000000	10.5217
		239-1	56	1e-06	0.1	560000000	26.6667
		239-2	110	1e-06	0.1	1100000000	20.7547
		239-3	126	1e-06	0.1	1260000000	33.1579
Experiment 11	BEFORE	241-1	188	0.0001	0.1	18800000
		241-2	60	0.0001	0.1	6e+06
		241-3	20	1e-05	0.1	2e+07
		241-4	51	1e-05	0.1	5.1e+07
		239-1	49	0.0001	0.1	4900000
		239-2	30	0.0001	0.1	3e+06
		239-3	156	0.0001	0.1	1.56e+07
		239-4	95	0.0001	0.1	9500000
	AFTER QB	241-1	54	1e-05	0.1	5.4e+07	2.87234
	MOI= 0.01	241-2	104	1e-05	0.1	1.04e+08	17.3333
		241-3	90	1e-05	0.1	9e+07	4.5
		241-4	19	1e-05	0.1	1.9e+07	0.372549
		239-1	120	1e-05	0.1	1.2e+08	24.4898
		239-2	37	1e-05	0.1	3.7e+07	12.3333
		239-3	206	1e-05	0.1	2.06e+08	13.2051
		239-4	108	1e-05	0.1	1.08e+08	11.3684
Experiment 12	BEFORE	241-1	273	1e-05	0.1	2.73e+08
		241-2	247	1e-05	0.1	2.47e+08
		241-3	239	1e-05	0.1	2.39e+08
		241-4	298	1e-05	0.1	2.98e+08
		239-1	228	1e-05	0.1	2.28e+08
		239-2	192	1e-05	0.1	1.92e+08
		239-3	275	1e-05	0.1	2.75e+08
		239-4	293	1e-05	0.1	2.93e+08
	AFTER QB	241-1	43	1e-06	0.1	430000000	1.57509
	MOI= 0.01	241-2	16	1e-06	0.1	160000000	0.647773
		241-3	46	1e-06	0.1	460000000	1.92469
		241-4	62	1e-06	0.1	620000000	2.08054
		239-1	41	1e-06	0.1	410000000	1.79825
		239-2	54	1e-06	0.1	540000000	2.8125
		239-3	32	1e-06	0.1	320000000	1.16364
		239-4	42	1e-06	0.1	420000000	1.43345

### Sheet: ctrl QB
Experiment ID		tube #	count	dilution	amount plated (ml)	CFU/ml	CFU ratio
Experiment 8	BEFORE	241-1	68	1e-05	0.1	6.8e+07
		241-2	85	1e-05	0.1	8.5e+07
		241-3	100	1e-05	0.1	1e+08
		241-4	103	1e-05	0.1	1.03e+08
		239-1	87	1e-05	0.1	8.7e+07
		239-2	85	1e-05	0.1	8.5e+07
		239-3	90	1e-05	0.1	9e+07
		239-4	98	1e-05	0.1	9.8e+07
	AFTER QB	241-1	127	1e-06	0.1	1270000000	18.6765
	control	241-2	199	1e-06	0.1	1990000000	23.4118
	(no phage added)	241-3	212	1e-06	0.1	2120000000	21.2
		241-4	223	1e-06	0.1	2230000000	21.6505
		239-1	166	1e-06	0.1	1660000000	19.0805
		239-2	186	1e-06	0.1	1860000000	21.8824
		239-3	158	1e-06	0.1	1580000000	17.5556
		239-4	248	1e-06	0.1	2480000000	25.3061
Experiment 9	BEFORE	241-1	74	0.0001	0.1	7.4e+06
		241-2	20	0.0001	0.1	2e+06
		241-3	162	0.0001	0.1	1.62e+07
		241-4	52	0.0001	0.1	5200000
		239-1	23	0.0001	0.1	2300000
		239-2	56	0.0001	0.1	5600000
		239-3	12	0.0001	0.1	1200000
		239-4	28	0.0001	0.1	2800000
	AFTER QB	241-1	<10	1e-05	0.1	NA
	control	241-2	36	1e-05	0.1	3.6e+07	18
		241-3	<10	1e-05	0.1	NA
		241-4	162	1e-05	0.1	1.62e+08	31.1538
		239-1	<10	1e-05	0.1	NA
		239-2	151	1e-05	0.1	1.51e+08	26.9643
		239-3	23	1e-05	0.1	2.3e+07	19.1667
		239-4	28	1e-05	0.1	2.8e+07	10
