## Supplementary Datasets for "Bacterial toxin-antitoxin system MazEF as a native defense mechanism against RNA phages in *Escherichia coli*": SourceData_Fig2.xlsx

### Sheet: LB, MOI= 1
Experiment ID		replicate	red	white	dilution	amount plated (ml)	red	white	Wrightian fitness	RED is Ara-: deltamazEF
Experiment 1	BEFORE	1	29	18	1e-05	0.1	2.9e+07	1.8e+07	w = (At/A0) / (Bt/B0)	WHITE is Ara+: wt
		2	44	25	1e-05	0.1	4.4e+07	2.5e+07	A white	Colonies of Ara- strains typically appear red on TA agar, while those of Ara+ strains appear white.
		3	22	10	1e-05	0.1	2.2e+07	1e+07	B red
		4	20	13	1e-05	0.1	2e+07	1.3e+07
	AFTER ctrl	1	20	18	1e-06	0.1	200000000	180000000	1.45
		2	21	18	1e-06	0.1	210000000	180000000	1.50857
		3	37	25	1e-06	0.1	370000000	250000000	1.48649
		4	30	24	1e-06	0.1	300000000	240000000	1.23077
	AFTER MS2	1	27	42	1e-05	0.1	2.7e+07	4.2e+07	2.50617
	MOI= 1	2	40	45	1e-05	0.1	4e+07	4.5e+07	1.98
		3	49	60	1e-05	0.1	4.9e+07	6e+07	2.69388
		4	42	40	1e-05	0.1	4.2e+07	4e+07	1.4652
Experiment 2	BEFORE	5	172	90	0.0001	0.1	17200000	9000000
		6	12	16	0.0001	0.1	1200000	1.6e+06
		7	53	56	0.0001	0.1	5300000	5600000
		8	100	71	0.0001	0.1	10000000	7.1e+06
		9	75	84	0.0001	0.1	7.5e+06	8400000
		10	40	27	0.0001	0.1	4e+06	2700000
		11	140	54	0.0001	0.1	1.4e+07	5400000
		12	155	125	0.0001	0.1	1.55e+07	1.25e+07
	AFTER ctrl	5	68	56	1e-05	0.1	6.8e+07	5.6e+07	1.57386
		6	84	83	1e-05	0.1	8.4e+07	8.3e+07	0.741071
		7	124	123	1e-05	0.1	1.24e+08	1.23e+08	0.938796
		8	58	40	1e-05	0.1	5.8e+07	4e+07	0.971345
		9	107	136	1e-05	0.1	1.07e+08	1.36e+08	1.13485
		10	78	54	1e-05	0.1	7.8e+07	5.4e+07	1.02564
		11	95	59	1e-05	0.1	9.5e+07	5.9e+07	1.61014
		12	161	136	1e-05	0.1	1.61e+08	1.36e+08	1.04745
	AFTER MS2	5	15	15	0.0001	0.1	1.5e+06	1.5e+06	1.91111
	MOI= 1	6	10	12	0.0001	0.1	1e+06	1200000	0.9
		7	25	34	0.0001	0.1	2500000	3.4e+06	1.28714
		8	30	25	0.0001	0.1	3e+06	2500000	1.17371
		9	40	50	0.0001	0.1	4e+06	5000000	1.11607
		10	13	10	0.0001	0.1	1300000	1e+06	1.1396
		11	25	22	0.0001	0.1	2500000	2200000	2.28148
		12	25	21	0.0001	0.1	2500000	2100000	1.0416
Experiment 3	BEFORE	13	70	70	0.0001	0.1	7e+06	7e+06
		14	38	28	1e-05	0.1	3.8e+07	2.8e+07
		15	49	53	1e-05	0.1	4.9e+07	5.3e+07
		16	80	100	0.0001	0.1	8e+06	10000000
	AFTER ctrl	13	29	34	1e-06	0.1	290000000	340000000	1.17241
		14	38	26	1e-06	0.1	380000000	260000000	0.928571
		15	45	51	1e-06	0.1	450000000	510000000	1.0478
		16	81	94	1e-06	0.1	810000000	940000000	0.928395
	AFTER QB	13	17	26	1e-05	0.1	1.7e+07	2.6e+07	1.52941
	MOI= 1	14	15	17	1e-05	0.1	1.5e+07	1.7e+07	1.5381
		15	90	90	0.0001	0.1	9000000	9000000	0.924528
		16	33	60	1e-05	0.1	3.3e+07	6e+07	1.45455
Experiment 4	BEFORE	17	144	146	0.0001	0.1	1.44e+07	1.46e+07
		18	25	14	1e-05	0.1	2.5e+07	1.4e+07
	AFTER ctrl	17	204	173	1e-05	0.1	2.04e+08	1.73e+08	0.836422
		18	32	20	1e-05	0.1	3.2e+07	2e+07	1.11607
	AFTER QB	17	24	27	1e-05	0.1	2.4e+07	2.7e+07	1.10959
	MOI= 1	18	35	26	1e-05	0.1	3.5e+07	2.6e+07	1.32653

### Sheet: LB, MOI= 0.1
Experiment ID		replicate	red	white	dilution	amount plated (ml)	red	white	Wrightian fitness	RED is Ara-: deltamazEF
Experiment 5	BEFORE	1	32	41	1e-05	0.1	3.2e+07	4.1e+07	w = (At/A0) / (Bt/B0)	WHITE is Ara+: wt
		2	44	48	1e-05	0.1	4.4e+07	4.8e+07	A white
		3	44	57	1e-05	0.1	4.4e+07	5.7e+07	B red
		4	21	21	1e-05	0.1	2.1e+07	2.1e+07
	AFTER ctrl	1	19	19	1e-06	0.1	190000000	190000000	0.780488
		2	22	19	1e-06	0.1	220000000	190000000	0.791667
		3	32	40	1e-06	0.1	320000000	400000000	0.964912
		4	30	47	1e-06	0.1	300000000	470000000	1.56667
	AFTER MS2	1	119	181	1e-05	0.1	1.19e+08	1.81e+08	1.18713
	MOI= 0.1	2	159	190	1e-05	0.1	1.59e+08	1.9e+08	1.09539
		3	149	234	1e-05	0.1	1.49e+08	2.34e+08	1.21229
		4	99	110	1e-05	0.1	9.9e+07	1.1e+08	1.11111
Experiment 6	BEFORE	5	97	64	0.0001	0.1	9700000	6.4e+06
		6	11	14	1e-05	0.1	1.1e+07	1.4e+07
		7	59	51	1e-05	0.1	5.9e+07	5.1e+07
		8	19	18	1e-05	0.1	1.9e+07	1.8e+07
	AFTER ctrl	5	194	156	1e-05	0.1	1.94e+08	1.56e+08	1.21875
		6	30	27	1e-06	0.1	300000000	270000000	0.707143
		7	29	18	1e-06	0.1	290000000	180000000	0.718053
		8	26	27	1e-06	0.1	260000000	270000000	1.09615
	AFTER MS2	5	142	166	1e-05	0.1	1.42e+08	1.66e+08	1.77179
	MOI= 0.1	6	174	220	1e-05	0.1	1.74e+08	2.2e+08	0.993432
		7	126	120	1e-05	0.1	1.26e+08	1.2e+08	1.10177
		8	133	190	1e-05	0.1	1.33e+08	1.9e+08	1.50794
Experiment 7	BEFORE	9	24	11	1e-05	0.1	2.4e+07	1.1e+07
		10	43	41	1e-05	0.1	4.3e+07	4.1e+07
		11	34	32	1e-05	0.1	3.4e+07	3.2e+07
		12	34	49	1e-05	0.1	3.4e+07	4.9e+07
		13	48	28	1e-05	0.1	4.8e+07	2.8e+07
	AFTER ctrl	9	32	20	1e-06	0.1	320000000	200000000	1.36364
		10	113	99	1e-05	0.1	1.13e+08	9.9e+07	0.918843
		11	210	150	1e-05	0.1	2.1e+08	1.5e+08	0.758929
		12	44	53	1e-06	0.1	440000000	530000000	0.835807
		13	28	34	1e-06	0.1	280000000	340000000	2.08163
	AFTER MS2	9	118	112	1e-05	0.1	1.18e+08	1.12e+08	2.07088
	MOI= 0.1	10	169	158	1e-05	0.1	1.69e+08	1.58e+08	0.980517
		11	97	96	1e-05	0.1	9.7e+07	9.6e+07	1.05155
		12	173	230	1e-05	0.1	1.73e+08	2.3e+08	0.922496
		13	122	125	1e-05	0.1	1.22e+08	1.25e+08	1.75644
Experiment 8	BEFORE	14	125	116	1e-05	0.1	1.25e+08	1.16e+08
		15	19	25	1e-05	0.1	1.9e+07	2.5e+07
		16	62	59	1e-05	0.1	6.2e+07	5.9e+07
		17	79	57	1e-05	0.1	7.9e+07	5.7e+07
	AFTER ctrl	14	34	41	1e-06	0.1	340000000	410000000	1.29944
		15	50	32	1e-06	0.1	500000000	320000000	0.4864
		16	30	28	1e-06	0.1	300000000	280000000	0.980791
		17	47	34	1e-06	0.1	470000000	340000000	1.00261
	AFTER QB	14	25	36	1e-06	0.1	250000000	360000000	1.55172
	MOI= 0.1	15	23	30	1e-06	0.1	230000000	300000000	0.991304
		16	33	31	1e-06	0.1	330000000	310000000	0.98716
		17	16	14	1e-06	0.1	160000000	140000000	1.21272
Experiment 3	BEFORE	NA	70	70	0.0001	0.1	7e+06	7e+06
		18	38	28	1e-05	0.1	3.8e+07	2.8e+07
		NA	49	53	1e-05	0.1	4.9e+07	5.3e+07
		19	80	100	0.0001	0.1	8e+06	10000000
	AFTER ctrl	NA	29	34	1e-06	0.1	290000000	340000000
		18	38	26	1e-06	0.1	380000000	260000000	0.928571
		NA	45	51	1e-06	0.1	450000000	510000000
		19	81	94	1e-06	0.1	810000000	940000000	0.928395
	AFTER QB	NA	2	10	1e-05	0.1	NA	NA	(count <10)
	MOI= 0.1	18	101	88	1e-05	0.1	1.01e+08	8.8e+07	1.18246
		NA	6	15	1e-05	0.1	NA	NA	(count <10)
		19	102	122	1e-05	0.1	1.02e+08	1.22e+08	0.956863

### Sheet: minimal
Experiment ID		replicate	strain labeling	red	white	dilution	amount plated (ml)	red	white	Wrightian fitness	L1	RED is Ara-: deltamazEF
Experiment 9	BEFORE	1	L1	105	84	1e-05	0.1	1.05e+08	8.4e+07	w = (At/A0) / (Bt/B0)		WHITE is Ara+: wt
		2	L1	65	74	1e-05	0.1	6.5e+07	7.4e+07	A white
		3	L1	31	48	1e-05	0.1	3.1e+07	4.8e+07	B red	L2	WHITE is Ara-: deltamazEF
		4	L1	44	42	1e-05	0.1	4.4e+07	4.2e+07			RED is Ara+: wt
	AFTER ctrl	1	L1	21	26	1e-06	0.1	210000000	260000000	1.54762
		2	L1	26	19	1e-06	0.1	260000000	190000000	0.641892
		3	L1	43	31	1e-06	0.1	430000000	310000000	0.465601
		4	L1	52	43	1e-06	0.1	520000000	430000000	0.8663
	AFTER MS2	1	L1	27	33	1e-05	0.1	2.7e+07	3.3e+07	1.52778
		2	L1	129	257	0.0001	0.1	1.29e+07	2.57e+07	1.74995
		3	L1	134	208	0.0001	0.1	1.34e+07	20800000	1.00249
		4	L1	31	33	1e-05	0.1	3.1e+07	3.3e+07	1.11521
Experiment 10	BEFORE	5	L1	31	38	0.0001	0.1	3.1e+06	3.8e+06
		6	L1	40	46	0.0001	0.1	4e+06	4600000
		7	L1	90	80	0.0001	0.1	9000000	8e+06
		8	L1	52	60	0.0001	0.1	5200000	6e+06
	AFTER ctrl	5	L1	218	285	1e-05	0.1	2.18e+08	2.85e+08	1.06651
		6	L1	170	275	1e-05	0.1	1.7e+08	2.75e+08	1.40665
		7	L1	139	101	1e-05	0.1	1.39e+08	1.01e+08	0.817446
		8	L1	231	245	1e-05	0.1	2.31e+08	2.45e+08	0.919192
	AFTER MS2	5	L1	30	23	0.0001	0.1	3e+06	2300000	0.625439
		6	L1	18	44	0.0001	0.1	1.8e+06	4400000	2.1256
		7	L1	70	76	0.0001	0.1	7e+06	7.6e+06	1.22143
		8	L1	50	57	0.0001	0.1	5000000	5.7e+06	0.988
Experiment 11	BEFORE	9	L1	26	25	0.0001	0.1	2600000	2500000
		10	L1	29	20	0.0001	0.1	2.9e+06	2e+06
		11	L1	24	23	0.0001	0.1	2400000	2300000
	AFTER ctrl	9	L1	50	38	1e-05	0.1	5e+07	3.8e+07	0.7904
		10	L1	223	184	0.0001	0.1	22300000	18400000	1.19641
		11	L1	135	111	0.0001	0.1	1.35e+07	11100000	0.857971
	AFTER MS2	9	L1	227	250	0.0001	0.1	22700000	2.5e+07	1.14537
		10	L1	227	163	0.0001	0.1	22700000	1.63e+07	1.04119
		11	L1	261	261	0.0001	0.1	2.61e+07	2.61e+07	1.04348
Experiment 12	BEFORE	12	L1	112	70	0.0001	0.1	11200000	7e+06
		13	L1	87	107	0.0001	0.1	8700000	10700000
		14	L1	105	79	0.0001	0.1	10500000	7.9e+06
	AFTER ctrl	12	L1	106	48	1e-06	0.1	1060000000	480000000	0.724528
		13	L1	37	43	1e-06	0.1	370000000	430000000	0.944936
		14	L1	77	45	1e-06	0.1	770000000	450000000	0.776755
	AFTER MS2	12	L1	58	55	1e-05	0.1	5.8e+07	5.5e+07	1.51724
		13	L1	71	114	1e-05	0.1	7.1e+07	1.14e+08	1.30552
		14	L1	127	103	1e-05	0.1	1.27e+08	1.03e+08	1.07794
Experiment 13	BEFORE	15	L1	19	16	1e-05	0.1	1.9e+07	1.6e+07
		16	L1	22	39	1e-05	0.1	2.2e+07	3.9e+07
		17	L1	28	13	1e-05	0.1	2.8e+07	1.3e+07
		18	L1	18	34	1e-05	0.1	1.8e+07	3.4e+07
		19	L1	27	32	1e-05	0.1	2.7e+07	3.2e+07
	AFTER ctrl	15	L1	69	68	1e-06	0.1	690000000	680000000	1.17029
		16	L1	15	17	1e-06	0.1	150000000	170000000	0.639316
		17	L1	25	35	1e-06	0.1	250000000	350000000	3.01538
		18	L1	37	76	1e-06	0.1	370000000	760000000	1.08744
		19	L1	31	26	1e-06	0.1	310000000	260000000	0.707661
	AFTER MS2	15	L1	71	73	1e-05	0.1	7.1e+07	7.3e+07	1.22095
		16	L1	140	220	1e-05	0.1	1.4e+08	2.2e+08	0.886447
		17	L1	189	219	1e-05	0.1	1.89e+08	2.19e+08	2.49573
		18	L1	52	167	1e-05	0.1	5.2e+07	1.67e+08	1.70023
		19	L1	105	163	1e-05	0.1	1.05e+08	1.63e+08	1.30982
Experiment 14	BEFORE	20	L1	117	155	0.0001	0.1	1.17e+07	1.55e+07
		21	L1	69	81	0.0001	0.1	6.9e+06	8.1e+06
		22	L1	200	151	0.0001	0.1	20000000	1.51e+07
		23	L1	279	274	0.0001	0.1	2.79e+07	2.74e+07
	AFTER ctrl	20	L1	47	91	1e-06	0.1	470000000	910000000	1.4615
		21	L1	43	58	1e-06	0.1	430000000	580000000	1.14901
		22	L1	41	37	1e-06	0.1	410000000	370000000	1.19528
		23	L1	62	60	1e-06	0.1	620000000	600000000	0.985401
	AFTER QB	20	L1	33	144	0.0001	0.1	3.3e+06	1.44e+07	3.29384
		21	L1	28	55	1e-05	0.1	2.8e+07	5.5e+07	1.67328
		22	L1	75	80	0.0001	0.1	7.5e+06	8e+06	1.4128
		23	L1	50	96	1e-05	0.1	5e+07	9.6e+07	1.95504
Experiment 15	BEFORE	24	L1	42	45	1e-05	0.1	4.2e+07	4.5e+07
		25	L1	46	30	1e-05	0.1	4.6e+07	3e+07
		26	L1	38	32	1e-05	0.1	3.8e+07	3.2e+07
	AFTER ctrl	24	L1	31	32	1e-06	0.1	310000000	320000000	0.963441
		25	L1	91	55	1e-06	0.1	910000000	550000000	0.92674
		26	L1	67	81	1e-06	0.1	670000000	810000000	1.43563
	AFTER QB	24	L1	124	133	1e-05	0.1	1.24e+08	1.33e+08	1.00108
		25	L1	115	81	1e-05	0.1	1.15e+08	8.1e+07	1.08
		26	L1	150	176	1e-05	0.1	1.5e+08	1.76e+08	1.39333
Experiment 16	BEFORE	27	L1	153	245	0.0001	0.1	1.53e+07	2.45e+07
		28	L1	176	215	0.0001	0.1	17600000	21500000
		29	L1	186	215	0.0001	0.1	18600000	21500000
		30	L1	115	103	0.0001	0.1	1.15e+07	10300000
		31	L1	250	265	0.0001	0.1	2.5e+07	2.65e+07
	AFTER ctrl	27	L1	41	37	1e-06	0.1	410000000	370000000	0.563564
		28	L1	12	15	1e-06	0.1	120000000	150000000	1.02326
		29	L1	29	34	1e-06	0.1	290000000	340000000	1.01427
		30	L1	21	31	1e-06	0.1	210000000	310000000	1.64817
		31	L1	23	21	1e-06	0.1	230000000	210000000	0.861362
	AFTER QB	27	L1	66	81	1e-05	0.1	6.6e+07	8.1e+07	0.766419
		28	L1	53	70	1e-05	0.1	5.3e+07	7e+07	1.08118
		29	L1	17	22	1e-05	0.1	1.7e+07	2.2e+07	1.11956
		30	L1	36	39	1e-05	0.1	3.6e+07	3.9e+07	1.20955
		31	L1	51	90	1e-05	0.1	5.1e+07	9e+07	1.66482
Experiment 17	BEFORE	32	L1	225	166	0.0001	0.1	22500000	1.66e+07
		33	L1	172	185	0.0001	0.1	17200000	18500000
		34	L1	219	200	0.0001	0.1	21900000	20000000
	AFTER ctrl	32	L1	189	122	1e-05	0.1	1.89e+08	1.22e+08	0.874928
		33	L1	39	53	1e-06	0.1	390000000	530000000	1.26348
		34	L1	58	48	1e-06	0.1	580000000	480000000	0.906207
	AFTER QB	32	L1	50	45	1e-05	0.1	5e+07	4.5e+07	1.21988
		33	L1	88	72	1e-05	0.1	8.8e+07	7.2e+07	0.760688
		34	L1	80	80	1e-05	0.1	8e+07	8e+07	1.095
Experiment 18	BEFORE	35	L2	71	72	0.0001	0.1	7.1e+06	7.2e+06	w = (At/A0) / (Bt/B0)
		36	L2	54	55	0.0001	0.1	5400000	5500000	A red
		37	L2	41	60	0.0001	0.1	4.1e+06	6e+06	B white
	AFTER ctrl	35	L2	38	28	1e-06	0.1	380000000	280000000	1.37626
		36	L2	130	141	1e-05	0.1	1.3e+08	1.41e+08	0.93906
		37	L2	80	121	1e-05	0.1	8e+07	1.21e+08	0.967547
	AFTER MS2	35	L2	38	29	0.0001	0.1	3.8e+06	2.9e+06	1.3288
		36	L2	15	12	0.0001	0.1	1.5e+06	1200000	1.27315
		37	L2	116	130	0.001	0.1	1160000	1300000	1.30582
	AFTER QB	35	L2	241	96	0.0001	0.1	2.41e+07	9600000	2.54577
		36	L2	125	103	0.0001	0.1	1.25e+07	10300000	1.23607
		37	L2	235	212	0.0001	0.1	2.35e+07	21200000	1.62218
Experiment 19	BEFORE	38	L2	92	73	0.0001	0.1	9200000	7.3e+06
		39	L2	66	148	0.0001	0.1	6.6e+06	1.48e+07
		40	L2	100	105	0.0001	0.1	10000000	10500000
	AFTER ctrl	38	L2	45	77	1e-06	0.1	450000000	770000000	0.463721
		39	L2	33	68	1e-06	0.1	330000000	680000000	1.08824
		40	L2	75	67	1e-06	0.1	750000000	670000000	1.17537
	AFTER MS2	38	L2	137	137	1e-05	0.1	1.37e+08	1.37e+08	0.793478
		39	L2	130	165	1e-05	0.1	1.3e+08	1.65e+08	1.76676
		40	L2	196	125	1e-05	0.1	1.96e+08	1.25e+08	1.6464

### Sheet: Matlab
Experiment ID		Replicates	ThePhageType	RelativeFitnessWt_dmazEF				Experiment ID		Replicates	ThePhageType	RelativeFitnessWt_dmazEF				Experiment ID		Replicates	TypeOfTheLabeling	ThePhageType	RelativeFitnessWt_dmazEF
Experiment 27.07.21	AFTER ctrl	1	0	1.45				Experiment 30.09.20	AFTER ctrl	1	0	0.780488				15.-16.02.17 comp	AFTER ctrl	1	L1	0	1.54762		table = readtable('/Table_competition.csv');
		2	0	1.50857		>> clear				2	0	0.791667						2	L1	0	0.641892		table.TypeOfTheLabeling = categorical(table.TypeOfTheLabeling);
		3	0	1.48649		>> table=readtable('/Users/nnikolic/Documents/MATLAB/Table_competition_W_LBMOI1.csv');				3	0	0.964912						3	L1	0	0.465601		table.ThePhageType = categorical(table.ThePhageType);
		4	0	1.23077		>> table.x___Replicates = categorical(table.x___Replicates);				4	0	1.56667						4	L1	0	0.8663		fitlm(table)
	AFTER MS2	1	1	2.50617		>> table.ThePhageType = categorical(table.ThePhageType);			AFTER MS2	1	1	1.18713					AFTER MS2	1	L1	1	1.52778
	MOI= 1	2	1	1.98		>> mdl=fitlm(table)			MOI= 0.1	2	1	1.09539						2	L1	1	1.74995
		3	1	2.69388						3	1	1.21229						3	L1	1	1.00249
		4	1	1.4652						4	1	1.11111						4	L1	1	1.11521
Experiment 30.07.21	AFTER ctrl	5	0	1.57386		mdl =		Experiment 19.11.20	AFTER ctrl	5	0	1.21875				27.-28.04. comp	AFTER ctrl	5	L1	0	1.06651
		6	0	0.741071						6	0	0.707143						6	L1	0	1.40665
		7	0	0.938796						7	0	0.718053						7	L1	0	0.817446
		8	0	0.971345						8	0	1.09615						8	L1	0	0.919192
		9	0	1.13485					AFTER MS2	5	1	1.77179					AFTER MS2	5	L1	1	0.625439
		10	0	1.02564					MOI= 0.1	6	1	0.993432						6	L1	1	2.1256
		11	0	1.61014						7	1	1.10177						7	L1	1	1.22143
		12	0	1.04745						8	1	1.50794						8	L1	1	0.988
	AFTER MS2	5	1	1.91111				Experiment 03.03.21	AFTER ctrl	9	0	1.36364				comp 09.10.2018	AFTER ctrl	9	L1	0	0.7904
	MOI= 1	6	1	0.9						10	0	0.918843						10	L1	0	1.19641
		7	1	1.28714						11	0	0.758929						11	L1	0	0.857971
		8	1	1.17371						12	0	0.835807					AFTER MS2	9	L1	1	1.14537
		9	1	1.11607						13	0	2.08163						10	L1	1	1.04119
		10	1	1.1396					AFTER MS2	9	1	2.07088						11	L1	1	1.04348
		11	1	2.28148					MOI= 0.1	10	1	0.980517				comp MIN 29.11.18	AFTER ctrl	12	L1	0	0.724528
		12	1	1.0416						11	1	1.05155						13	L1	0	0.944936
Experiment 04.03.21	AFTER ctrl	13	0	1.17241						12	1	0.922496						14	L1	0	0.776755
		14	0	0.928571						13	1	1.75644					AFTER MS2	12	L1	1	1.51724
		15	0	1.0478				Experiment 01.10.20	AFTER ctrl	14	0	1.29944						13	L1	1	1.30552
		16	0	0.928395						15	0	0.4864						14	L1	1	1.07794
	AFTER QB	13	2	1.52941						16	0	0.980791				comp 08.01.19	AFTER ctrl	15	L1	0	1.17029
	MOI= 1	14	2	1.5381						17	0	1.00261						16	L1	0	0.639316
		15	2	0.924528					AFTER QB	14	2	1.55172						17	L1	0	3.01538
		16	2	1.45455					MOI= 0.1	15	2	0.991304						18	L1	0	1.08744
Experiment 15.04.21	AFTER ctrl	17	0	0.836422						16	2	0.98716						19	L1	0	0.707661
		18	0	1.11607						17	2	1.21272					AFTER MS2	15	L1	1	1.22095
	AFTER QB	17	2	1.10959				Experiment 04.03.21	AFTER ctrl	18	0	0.928571						16	L1	1	0.886447
	MOI= 1	18	2	1.32653						19	0	0.928395						17	L1	1	2.49573
									AFTER QB	18	2	1.18246						18	L1	1	1.70023
									MOI= 0.1	19	2	0.956863						19	L1	1	1.30982
																comp Qb 16.1.19	AFTER ctrl	20	L1	0	1.4615
																		21	L1	0	1.14901
ThePhageType_1 0.39808 0.10338 3.8508 0.0014129								ThePhageType_1 0.2277 0.080298 2.8356 0.011415										22	L1	0	1.19528
ThePhageType_2 0.30884 0.1462 2.1125 0.050716								ThePhageType_2 0.20934 0.11819 1.7711 0.094468										23	L1	0	0.985401
																	AFTER QB	20	L1	2	3.29384
																		21	L1	2	1.67328
																		22	L1	2	1.4128
																		23	L1	2	1.95504
																comp Qb 23.1.	AFTER ctrl	24	L1	0	0.963441
																		25	L1	0	0.92674
																		26	L1	0	1.43563
																	AFTER QB	24	L1	2	1.00108
																		25	L1	2	1.08
																		26	L1	2	1.39333
																comp Qb 7.2.	AFTER ctrl	27	L1	0	0.563564
																		28	L1	0	1.02326
																		29	L1	0	1.01427
																		30	L1	0	1.64817
																		31	L1	0	0.861362
																	AFTER QB	27	L1	2	0.766419
																		28	L1	2	1.08118
																		29	L1	2	1.11956
																		30	L1	2	1.20955
																		31	L1	2	1.66482
																comp Qb 14.2.	AFTER ctrl	32	L1	0	0.874928
																		33	L1	0	1.26348
																		34	L1	0	0.906207
																	AFTER QB	32	L1	2	1.21988
																		33	L1	2	0.760688
																		34	L1	2	1.095
																comp 13 27-04-17	AFTER ctrl	35	L2	0	1.37626
																		36	L2	0	0.93906
																		37	L2	0	0.967547
																	AFTER MS2	35	L2	1	1.3288
																		36	L2	1	1.27315
																		37	L2	1	1.30582
																	AFTER QB	35	L2	2	2.54577
																		36	L2	2	1.23607
																		37	L2	2	1.62218
																comp 13 MS2 1.2.	AFTER ctrl	38	L2	0	0.463721
																		39	L2	0	1.08824
																		40	L2	0	1.17537
																	AFTER MS2	38	L2	1	0.793478
																		39	L2	1	1.76676
																		40	L2	1	1.6464
