## Supplementary Datasets for "Bacterial toxin-antitoxin system MazEF as a native defense mechanism against RNA phages in *Escherichia coli*": SourceData_Fig3.xlsx

### Sheet: MS2
Experiment ID		tube #	count	dilution	amount plated (ml)	CFU/ml
Experiment 1	BEFORE 0	1	91	1e-05	0.1	9.1e+07
		2	57	1e-05	0.1	5.7e+07
		3	56	1e-05	0.1	5.6e+07
	BEFORE Ara	1	62	1e-05	0.1	6.2e+07
		2	152	0.0001	0.1	1.52e+07
		3	55	1e-05	0.1	5.5e+07
	AFTER 0	1	118	1e-06	0.1	1180000000
		2	93	1e-06	0.1	930000000
		3	124	1e-06	0.1	1240000000
	AFTER Ara	1	228	0.0001	0.1	2.28e+07
		2	178	0.0001	0.1	17800000
		3	39	1e-05	0.1	3.9e+07
	AFTER 0 MS2	1	142	0.0001	0.1	1.42e+07
		2	84	0.0001	0.1	8400000
		3	72	0.0001	0.1	7.2e+06
	AFTER Ara MS2	1	103	0.0001	0.1	10300000
		2	87	0.0001	0.1	8700000
		3	90	0.0001	0.1	9000000
Experiment 2	BEFORE 0	4	53	1e-05	0.1	5.3e+07
		5	73	1e-05	0.1	7.3e+07
		6	97	1e-05	0.1	9.7e+07
	BEFORE Ara	4	262	0.0001	0.1	2.62e+07
		5	34	1e-05	0.1	3.4e+07
		6	310	0.0001	0.1	3.1e+07
	AFTER 0	4	71	1e-06	0.1	710000000
		5	29	1e-06	0.1	290000000
		6	58	1e-06	0.1	580000000
	AFTER Ara	4	282	0.0001	0.1	2.82e+07
		5	258	0.0001	0.1	2.58e+07
		6	155	0.0001	0.1	1.55e+07
	AFTER 0 MS2	4	83	0.0001	0.1	8.3e+06
		5	48	0.0001	0.1	4800000
		6	56	0.0001	0.1	5600000
	AFTER Ara MS2	4	197	0.0001	0.1	19700000
		5	169	0.0001	0.1	16900000
		6	244	0.0001	0.1	2.44e+07

### Sheet: QB
Experiment ID		tube #	count	dilution	amount plated (ml)	CFU/ml
Experiment 3	BEFORE 0	1	79	1e-05	0.1	7.9e+07
		2	110	1e-05	0.1	1.1e+08
		3	61	1e-05	0.1	6.1e+07
		4	109	1e-05	0.1	1.09e+08
	BEFORE Ara	1	261	0.0001	0.1	2.61e+07
		2	206	0.0001	0.1	20600000
		3	276	0.0001	0.1	2.76e+07
		4	234	0.0001	0.1	2.34e+07
	AFTER 0	1	104	1e-06	0.1	1040000000
		2	63	1e-06	0.1	630000000
		3	72	1e-06	0.1	720000000
		4	69	1e-06	0.1	690000000
	AFTER Ara	1	144	0.0001	0.1	1.44e+07
		2	106	0.0001	0.1	10600000
		3	160	0.0001	0.1	1.6e+07
		4	122	0.0001	0.1	1.22e+07
	AFTER 0 QB	1	71	1e-05	0.1	7.1e+07
		2	112	1e-05	0.1	1.12e+08
		3	146	1e-05	0.1	1.46e+08
		4	58	1e-05	0.1	5.8e+07
	AFTER Ara QB	1	62	0.0001	0.1	6.2e+06
		2	78	0.0001	0.1	7.8e+06
		3	93	0.0001	0.1	9300000
		4	61	0.0001	0.1	6.1e+06

### Sheet: PFU and CFU
Experiment ID		tube #	plaque count	dilution	amount plated (ml)	PFU/ml
Experiment 4	UNINDUCED	1	36	1e-05	0.01	3.6e+08
MS2		2	15	1e-05	0.01	150000000
		3	17	1e-05	0.01	170000000
		4	17	1e-05	0.01	170000000
	INDUCED	1	79	0.0001	0.01	7.9e+07
	0.001% Ara	2	91	0.0001	0.01	9.1e+07
		3	80	0.0001	0.01	8e+07
		4	81	0.0001	0.01	8.1e+07
		tube #	colony count	dilution	amount plated (ml)	CFU/ml
	UNINDUCED	1	72	1e-06	0.1	720000000
		2	38	1e-06	0.1	380000000
		3	51	1e-06	0.1	510000000
		4	37	1e-06	0.1	370000000
	INDUCED	1	201	1e-05	0.1	2.01e+08
	0.001% Ara	2	146	1e-05	0.1	1.46e+08
		3	254	1e-05	0.1	2.54e+08
		4	158	1e-05	0.1	1.58e+08
Experiment ID		tube #	plaque count	dilution	amount plated (ml)	PFU/ml
Experiment 5	UNINDUCED	1	100	0.0001	0.01	1e+08
MS2		2	170	0.0001	0.01	1.7e+08
		3	120	0.0001	0.01	1.2e+08
		4	100	0.0001	0.01	1e+08
	INDUCED	1	25	0.0001	0.01	2.5e+07
	0.01% Ara	2	31	0.0001	0.01	3.1e+07
		3	35	0.0001	0.01	3.5e+07
		4	32	0.0001	0.01	3.2e+07
		tube #	colony count	dilution	amount plated (ml)	CFU/ml
	UNINDUCED	1	21	1e-06	0.1	210000000
		2	43	1e-06	0.1	430000000
		3	26	1e-06	0.1	260000000
		4	52	1e-06	0.1	520000000
	INDUCED	1	79	1e-05	0.1	7.9e+07
	0.01% Ara	2	29	1e-05	0.1	2.9e+07
		3	47	1e-05	0.1	4.7e+07
		4	70	1e-05	0.1	7e+07
Experiment ID		tube #	plaque count	dilution	amount plated (ml)	PFU/ml
Experiment 6	UNINDUCED LAMBDA VIR	1	73	0.001	0.01	7.3e+06
		2	71	0.001	0.01	7.1e+06
		3	72	0.001	0.01	7.2e+06
		4	78	0.001	0.01	7.8e+06
		5	75	0.001	0.01	7.5e+06
	UNINDUCED MS2	1	60	0.0001	0.01	6e+07
		2	57	0.0001	0.01	5.7e+07
		3	66	0.0001	0.01	6.6e+07
		4	61	0.0001	0.01	6.1e+07
		5	38	0.0001	0.01	3.8e+07
	INDUCED LAMBDA VIR	1	82	0.01	0.01	820000
	0.005% Ara	2	106	0.01	0.01	1060000
		3	83	0.01	0.01	830000
		4	82	0.01	0.01	820000
		5	104	0.01	0.01	1040000
	INDUCED MS2	1	65	0.001	0.01	6.5e+06
	0.005% Ara	2	80	0.001	0.01	8e+06
		3	67	0.001	0.01	6.7e+06
		4	130	0.01	0.01	1300000
		5	100	0.01	0.01	1000000
		tube #	colony count	dilution	amount plated (ml)	CFU/ml
	UNINDUCED	1	164	1e-05	0.1	1.64e+08
		2	174	1e-05	0.1	1.74e+08
		3	227	1e-05	0.1	2.27e+08
		4	164	1e-05	0.1	1.64e+08
		5	86	1e-05	0.1	8.6e+07
	INDUCED	1	190	0.0001	0.1	19000000
	0.005% Ara	2	190	0.0001	0.1	19000000
		3	201	0.0001	0.1	20100000
		4	204	0.0001	0.1	20400000
		5	42	1e-05	0.1	4.2e+07
