## Supplementary Datasets for "Bacterial toxin-antitoxin system MazEF as a native defense mechanism against RNA phages in *Escherichia coli*": SourceData_FigS2_FigS3.xlsx

### Sheet: MS2
Experiment ID		tube #	count	dilution	amount plated (ml)	PFU/ml	burst size
Experiment 1	BEFORE	241-1	30	0.1	0.01	30000
		241-2	36	0.1	0.01	36000
adsorption = 27 min		241-3	71	0.1	0.01	71000
total infection = 90 min		241-4	33	0.1	0.01	33000
2x wash after adsorption		239-1	79	0.1	0.01	79000
		239-2	71	0.1	0.01	71000
Protocol = regMS		239-3	61	0.1	0.01	61000
		239-4	50	0.1	0.01	50000
	AFTER	241-1	17	0.0001	0.01	1.7e+07	566.667
		241-2	39	0.0001	0.01	3.9e+07	1083.33
		241-3	23	0.0001	0.01	2.3e+07	323.944
		241-4	59	0.0001	0.01	5.9e+07	1787.88
		239-1	40	0.0001	0.01	4e+07	506.329
		239-2	24	0.0001	0.01	2.4e+07	338.028
		239-3	68	0.0001	0.01	6.8e+07	1114.75
		239-4	30	0.0001	0.01	3e+07	600
Experiment 2	BEFORE	241-1	100	0.1	0.01	100000
		241-2	107	0.1	0.01	107000
adsorption = 27 min		241-3	75	0.1	0.01	75000
total infection = 90 min		241-4	83	0.1	0.01	83000
2x wash after adsorption		239-1	74	0.1	0.01	74000
		239-2	100	0.1	0.01	100000
Protocol = regMS		239-3	81	0.1	0.01	81000
		239-4	69	0.1	0.01	69000
	AFTER	241-1	140	0.0001	0.01	1.4e+08	1400
		241-2	114	0.0001	0.01	1.14e+08	1065.42
		241-3	159	0.0001	0.01	1.59e+08	2120
		241-4	160	0.0001	0.01	1.6e+08	1927.71
		239-1	131	0.0001	0.01	1.31e+08	1770.27
		239-2	98	0.0001	0.01	9.8e+07	980
		239-3	110	0.0001	0.01	1.1e+08	1358.02
		239-4	74	0.0001	0.01	7.4e+07	1072.46
Experiment 3		tube #	count	dilution	amount plated (ml)	PFU/ml	average PFU/ml	burst size
	BEFORE	241-1	34	0.001	0.1	340000	340000
adsorption = 27 min		241-2	141	0.01	0.1	141000	141000
total infection = 90 min		239-1	209	0.01	0.1	209000	209000
2x wash after adsorption		239-2	119	0.01	0.1	119000	119000
	AFTER	241-1	208	1e-05	0.1	2.08e+08
Protocol = regMS		241-2	237	1e-05	0.1	2.37e+08
		239-1	101	1e-05	0.1	1.01e+08
		239-2	124	1e-05	0.1	1.24e+08
	AFTER	241-1 2	33	1e-06	0.1	330000000	269000000	791.176
	technical replicates	241-2 2	292	1e-05	0.1	2.92e+08	2.645e+08	1875.89
		239-1 2	122	1e-05	0.1	1.22e+08	1.115e+08	533.493
		239-2 2	181	1e-05	0.1	1.81e+08	1.525e+08	1281.51
Experiment 4		tube #	count	dilution	amount plated (ml)	PFU/ml	burst size with correction
	UNATTACHED	241-1	60	0.1	0.1	6000
adsorption = 27 min	(filter sterilized)	241-2	10	0.01	0.1	10000
total infection = 90 min		239-1	70	0.1	0.1	7000
		239-2	12	0.01	0.1	12000
	BEFORE ALL	241-1	113	0.01	0.1	113000
Protocol = nowash27		241-2	78	0.01	0.1	78000
		239-1	73	0.01	0.1	73000
		239-2	95	0.01	0.1	95000
	AFTER	241-1	59	1e-05	0.1	5.9e+07	551.402
		241-2	94	1e-05	0.1	9.4e+07	1382.35
		239-1	44	1e-05	0.1	4.4e+07	666.667
		239-2	42	1e-05	0.1	4.2e+07	506.024
		tube #	count	dilution	amount plated (ml)	PFU/ml	burst size
Experiment 5	BEFORE	241-1	93	0.01	0.1	93000
		241-2	95	0.01	0.1	95000
adsorption = 20 min		239-1	56	0.01	0.1	56000
total infection = 90 min		239-2	94	0.01	0.1	94000
	AFTER	241-1	55	1e-05	0.1	5.5e+07	591.398
		241-2	94	1e-05	0.1	9.4e+07	989.474
Protocol = nowash20		239-1	37	1e-05	0.1	3.7e+07	660.714
		239-2	49	1e-05	0.1	4.9e+07	521.277
Experiment 6		tube #	count	dilution	amount plated (ml)	PFU/ml	burst size with correction
	UNATTACHED	241-1	31	0.01	0.1	31000
adsorption = 25 min	(filter sterilized)	241-2	37	0.01	0.1	37000
total infection = 90 min		239-1	35	0.01	0.1	35000
		239-2	19	0.01	0.1	19000
	BEFORE ALL	241-1	113	0.01	0.1	113000
Protocol = nowash25		241-2	148	0.01	0.1	148000
		239-1	111	0.01	0.1	111000
		239-2	180	0.01	0.1	180000
	AFTER	241-1	83	1e-05	0.1	8.3e+07	1012.2
		241-2	122	1e-05	0.1	1.22e+08	1099.1
		239-1	<10	1e-05	0.1	NA	NA
		239-2	49	1e-05	0.1	4.9e+07	304.348
Experiment 7		tube #	count	dilution	amount plated (ml)	PFU/ml	burst size
	BEFORE	241-1	81	0.1	0.01	81000
adsorption = 27 min		241-2	81	0.1	0.01	81000
total infection = 90 min		241-3	120	0.1	0.01	120000
2x wash after adsorption		239-1	123	0.1	0.01	123000
		239-2	120	0.1	0.01	120000
Protocol = regMS		239-3	70	0.1	0.01	70000
	AFTER	241-1	33	0.0001	0.01	3.3e+07	407.407
		241-2	<10	1e-05	0.01	NA	NA
		241-3	<10	1e-05	0.01	NA	NA
		239-1	65	0.0001	0.01	6.5e+07	528.455
		239-2	36	0.0001	0.01	3.6e+07	300
		239-3	<10	0.0001	0.01	NA	NA

### Sheet: Matlab MS2
Strain	Protocol	Burst
mut	regMS	566.667
mut	regMS	1083.33		table=readtable('/Users/Table.csv');
mut	regMS	323.944		table.Strain = categorical(table.Strain);
mut	regMS	1787.88		table.Protocol = categorical(table.Protocol);
wt	regMS	506.329		fitlm(table)
wt	regMS	338.028
wt	regMS	1114.75
wt	regMS	600
mut	regMS	1400
mut	regMS	1065.42
mut	regMS	2120
mut	regMS	1927.71
wt	regMS	1770.27
wt	regMS	980
wt	regMS	1358.02
wt	regMS	1072.46
mut	regMS	791.176
mut	regMS	1875.89
wt	regMS	533.493
wt	regMS	1281.51
mut	nowash27	551.402
mut	nowash27	1382.35
wt	nowash27	666.667
wt	nowash27	506.024
mut	nowash20	591.398
mut	nowash20	989.474
wt	nowash20	660.714
wt	nowash20	521.277
mut	nowash25	1012.2
mut	nowash25	1099.1
wt	nowash25	304.348
mut	regMS	407.41
wt	regMS	528.455
wt	regMS	300

### Sheet: QB
Experiment ID		tube #	count	dilution	amount plated (ml)	PFU/ml	burst size
Experiment 10	BEFORE	241-1	15	0.1	0.01	15000
		241-2	13	0.1	0.01	13000
adsorption = 15 min		241-3	19	0.1	0.01	19000
total infection = 105 min		241-4	100	1	0.01	10000
2x wash after adsorption		239-1	22	0.1	0.01	22000
		239-2	34	0.1	0.01	34000
Protocol = regQB		239-3	14	0.1	0.01	14000
		239-4	16	0.1	0.01	16000
	AFTER	241-1	119	0.0001	0.02	5.95e+07	3966.67
		241-2	156	0.0001	0.02	7.8e+07	6000
		241-3	16	0.0001	0.02	8e+06	421.053
		241-4	25	0.0001	0.02	1.25e+07	1250
		239-1	52	0.0001	0.02	2.6e+07	1181.82
		239-2	12	0.0001	0.02	6e+06	176.471
		239-3	<10	0.0001	0.02	NA	NA
		239-4	<10	0.0001	0.02	NA	NA
Experiment 11	BEFORE	241-1	76	0.1	0.02	38000
		241-2	192	0.1	0.02	96000
adsorption = 15 min		241-3	91	0.1	0.02	45500
total infection = 105 min		241-4	56	0.1	0.02	28000
2x wash after adsorption		239-1	79	0.1	0.02	39500
		239-2	85	0.1	0.02	42500
Protocol = regQB		239-3	241	0.1	0.02	120500
		239-4	64	0.1	0.02	32000
	AFTER	241-1	101	0.0001	0.02	5.05e+07	1328.95
		241-2	59	0.0001	0.02	2.95e+07	307.292
		241-3	<10	0.0001	0.02	NA	NA
		241-4	28	0.0001	0.02	1.4e+07	500
		239-1	48	0.0001	0.02	2.4e+07	607.595
		239-2	<10	0.0001	0.02	NA	NA
		239-3	36	0.0001	0.02	1.8e+07	149.378
		239-4	<10	0.0001	0.02	NA	NA
Experiment 12	BEFORE	241-1	71	0.1	0.02	35500
		241-2	44	0.1	0.02	22000
adsorption = 15 min		241-3	71	0.1	0.02	35500
total infection = 105 min		241-4	41	0.1	0.02	20500
2x wash after adsorption		241-5	29	0.1	0.02	14500
		241-6	20	0.1	0.02	10000
Protocol = regQB		239-1	68	0.1	0.02	34000
		239-2	100	0.1	0.02	50000
		239-3	79	0.1	0.02	39500
		239-4	40	0.1	0.02	20000
		239-5	34	0.1	0.02	17000
		239-6	25	0.1	0.02	12500
	AFTER	241-1	52	0.0001	0.02	2.6e+07	732.394
		241-2	22	0.0001	0.02	1.1e+07	500
		241-3	38	0.0001	0.02	1.9e+07	535.211
		241-4	36	0.0001	0.02	1.8e+07	878.049
		241-5	<10	0.0001	0.02	NA	NA
		241-6	15	0.0001	0.02	7.5e+06	750
		239-1	<10	0.0001	0.02	NA	NA
		239-2	11	0.0001	0.02	5.5e+06	110
		239-3	50	0.001	0.02	2500000	63.2911
		239-4	11	0.0001	0.02	5.5e+06	275
		239-5	20	0.0001	0.02	1e+07	588.235
		239-6	22	0.0001	0.02	1.1e+07	880
Experiment 13	BEFORE	241-1	37	0.1	0.01	37000
		241-2	12	0.1	0.01	12000
adsorption = 19 min		241-3	27	0.1	0.01	27000
total infection = 105 min		239-1	21	0.1	0.01	21000
2x wash after adsorption		239-2	27	0.1	0.01	27000
		239-3	21	0.1	0.01	21000
Protocol = ads19	AFTER	241-1	245	0.001	0.01	2.45e+07	662.162
		241-2	257	0.001	0.01	2.57e+07	2141.67
		241-3	29	0.0001	0.01	2.9e+07	1074.07
		239-1	200	0.001	0.01	20000000	952.381
		239-2	183	0.001	0.01	18300000	677.778
		239-3	150	0.001	0.01	1.5e+07	714.286
Experiment 14	BEFORE	241-1	59	0.01	0.02	295000
		241-2	35	0.01	0.02	175000
adsorption = 16 min		241-3	36	0.01	0.02	180000
total infection = 100 min		241-4	45	0.01	0.02	225000
2x wash after adsorption		239-1	106	0.01	0.02	530000
		239-2	53	0.01	0.02	265000
Protocol = ads16tot100		239-3	31	0.01	0.02	155000
		239-4	45	0.01	0.02	225000
	AFTER	241-1	<10	0.0001	0.02	NA	NA
		241-2	149	0.0001	0.02	7.45e+07	425.714
		241-3	107	0.0001	0.02	5.35e+07	297.222
		241-4	<10	0.0001	0.02	NA	NA
		239-1	94	0.0001	0.02	4.7e+07	88.6792
		239-2	99	0.0001	0.02	4.95e+07	186.792
		239-3	<10	0.0001	0.02	NA	NA
		239-4	38	0.0001	0.02	1.9e+07	84.4444
Experiment 15	BEFORE	241-1	36	0.01	0.02	180000
		241-2	30	0.01	0.02	150000
adsorption = 19 min		241-3	212	0.1	0.02	106000
total infection = 105 min		241-4	219	0.1	0.02	109500
2x wash after adsorption		239-1	31	0.01	0.02	155000
		239-2	191	0.1	0.02	95500
Protocol = ads19		239-3	256	0.1	0.02	128000
		239-4	92	0.1	0.02	46000
	AFTER	241-1	133	0.0001	0.02	6.65e+07	369.444
		241-2	172	0.0001	0.02	8.6e+07	573.333
		241-3	<10	1e-05	0.02	NA	NA
		241-4	122	0.0001	0.02	6.1e+07	557.078
		239-1	127	0.0001	0.02	6.35e+07	409.677
		239-2	63	0.0001	0.02	3.15e+07	329.843
		239-3	59	0.0001	0.02	2.95e+07	230.469
		239-4	100	0.001	0.02	5000000	108.696

### Sheet: Matlab QB
Strain	Protocol	Burst
mut	regQB	3966.67
mut	regQB	6000
mut	regQB	421.053
mut	regQB	1250
wt	regQB	1181.82
wt	regQB	176.471
mut	regQB	1328.95
mut	regQB	307.292
mut	regQB	500
wt	regQB	607.595
wt	regQB	149.378
mut	regQB	732.394
mut	regQB	500
mut	regQB	535.211
mut	regQB	878.049
mut	regQB	750
wt	regQB	110
wt	regQB	63.2911
wt	regQB	275
wt	regQB	588.235
wt	regQB	880
mut	ads19	662.162
mut	ads19	2141.67
mut	ads19	1074.07
wt	ads19	952.381
wt	ads19	677.778
wt	ads19	714.286
mut	ads16tot100	425.714
mut	ads16tot100	297.222
wt	ads16tot100	88.6792
wt	ads16tot100	186.792
wt	ads16tot100	84.4444
mut	ads19	369.444
mut	ads19	573.333
mut	ads19	557.078
wt	ads19	409.677
wt	ads19	329.843
wt	ads19	230.469
wt	ads19	108.696

### Sheet: MS2 attachment FigS2
Experiment ID	Phage MS2	tube #	count	dilution	amount plated (ml)	PFU/ml	Fraction of unadsorbed MS2 phage particles
Experiment 4	UNADSORBED	241-1	60	0.1	0.1	6000
	adsorption= 27 min	241-2	10	0.01	0.1	10000
		239-1	70	0.1	0.1	7000
		239-2	12	0.01	0.1	12000
	BEFORE ALL	241-1	113	0.01	0.1	113000	0.0530973
		241-2	78	0.01	0.1	78000	0.128205
		239-1	73	0.01	0.1	73000	0.0958904
		239-2	95	0.01	0.1	95000	0.126316
Experiment 8	UNADSORBED	241-1	40	0.01	0.1	40000
	adsorption= 25 min	241-2	33	0.01	0.1	33000
		239-1	43	0.01	0.1	43000
		239-2	76	0.01	0.1	76000
	BEFORE ALL	241-1	146	0.01	0.1	146000	0.273973
		241-2	136	0.01	0.1	136000	0.242647
		239-1	159	0.01	0.1	159000	0.27044
		239-2	177	0.01	0.1	177000	0.429379
Experiment 6	UNADSORBED	241-1	31	0.01	0.1	31000
	adsorption= 25 min	241-2	37	0.01	0.1	37000
		239-1	35	0.01	0.1	35000
		239-2	19	0.01	0.1	19000
	BEFORE ALL	241-1	113	0.01	0.1	113000	0.274336
		241-2	148	0.01	0.1	148000	0.25
		239-1	111	0.01	0.1	111000	0.315315
		239-2	180	0.01	0.1	180000	0.105556
Experiment 9	UNADSORBED	241-1	83	0.01	0.1	83000
	adsorption= 20 min	241-2	58	0.01	0.1	58000
		239-1	77	0.01	0.1	77000
		239-2	66	0.01	0.1	66000
	BEFORE ALL	241-1	120	0.01	0.1	120000	0.691667
		241-2	100	0.01	0.1	100000	0.58
		239-1	106	0.01	0.1	106000	0.726415
		239-2	112	0.01	0.1	112000	0.589286
